# A reproducible buccal transcriptomic response to music exposure in autism spectrum disorder: insights into the oral-brain axis

**DOI:** 10.64898/2026.09.07.749867

**Authors:** Alberto Gómez-Carballa, Nour El Zahraa Mallah, Laura Navarro, Federico Martinón-Torres, Antonio Salas

**Author notes:** Corresponding authors: Antonio Salas.

## Abstract

Music-based interventions (MIs) have shown promise in autism spectrum disorder (ASD), yet the molecular mechanisms underlying their effects remain poorly understood. The transcriptomic response to music exposure in individuals with ASD and healthy controls (HCs) was analyzed using buccal swab samples and a targeted NanoString gene expression panel. The discovery cohort included baseline and post-intervention samples, whereas the validation cohort added a 25-minute intermediate sample to assess transcriptional dynamics. Thirty-three candidate genes were identified in the discovery cohort, of which 20 (61%) remained significantly differentially expressed in the independent validation cohort, including 13 that withstood multiple-testing correction. Replicated genes included several key regulators of innate immunity and inflammatory signaling, such as *CXCL8*, *MYD88*, *RELA*, *PTGS2*, *PTPRC*, *SELL*, *LYN*, and *LTBR*. Functional enrichment analyses revealed robust innate immune and inflammatory pathways, involving TLR/IL-1-MYD88 signaling, cytokine activity, leukocyte activation, and antimicrobial responses. Co-expression network analysis identified coordinated remodeling of immune transcriptional programs in ASD. Consensus feature selection identified a two-gene signature (*FURIN* and *JUNB*) that accurately discriminated pre- and post-musical stimulation samples in ASD but not in HCs. The same signature detected transcriptomic responses after only 25 minutes of music exposure by discriminating baseline and intermediate samples, with intermediate expression levels between baseline and post-intervention values, suggesting a progressive time-dependent response. These findings support a reproducible transcriptional response to music in ASD across independent cohorts implicating neuroimmune pathways. The resulting transcriptional signature supports the development of minimally invasive biomarkers for monitoring MIs in neurodevelopmental disorders.
