## Supplementary material for "A reproducible buccal transcriptomic response to music exposure in autism spectrum disorder: insights into the oral-brain axis": Table S2

### Sheet: ASD
Table S2. Validation of 33 differentially expressed genes identified in the ASD discovery cohort (2022) using an independent validation cohort (2025) of ASD patients. P-values were calculated using the Wilcoxon test. Genes showing an adjusted P-value <0.05 were highlighted in blue. bTP: basal timepoint; iTP: intermediate timepoint; fTP: final timepoint
Gene	Log2FC bTP vs. iTP	P-value bTP vs. iTP	Adjusted P-value bTP vs. iTP	Log2FC bTP vs. fTP	P-value bTP vs. fTP	Adjusted P-value bTP vs. fTP
ACSL1	0.578792956588815	0.2	0.244444444444444	0.771659846692501	0.0317460317460317	0.0523809523809523
ATF4	-0.144408707999808	0.2	0.244444444444444	-0.189909583228996	0.111111111111111	0.141025641025641
C5AR1	0.0494125017230802	0.685714285714286	0.754285714285715	0.126924181965577	0.19047619047619	0.216748768472906
CARD17	0.148561519024772	0.2	0.244444444444444	0.247261273968314	0.0317460317460317	0.0523809523809523
CCL18	0.0464559976408259	0.885714285714286	0.885714285714286	0.126653737337096	0.412698412698413	0.453968253968254
CSF2RB	0.316553402725339	0.2	0.244444444444444	0.475963329798986	0.0317460317460317	0.0523809523809523
CTSS	0.0361160118562092	0.885714285714286	0.885714285714286	0.115331933151607	0.904761904761905	0.904761904761905
CXCL8	0.984876086219852	0.2	0.244444444444444	1.35051264821903	0.0158730158730159	0.0402930402930404
CXCR4	0.0471247263672563	0.685714285714286	0.754285714285715	0.0171214764093799	0.73015873015873	0.75297619047619
DDAH2	-0.180032475948314	0.0285714285714286	0.188571428571428	-0.214626732311883	0.0158730158730159	0.0402930402930404
FCGR2A	0.0901185448419319	0.114285714285714	0.244444444444444	0.0637968814574128	0.19047619047619	0.216748768472906
FCGR3A/B	0.423482399131279	0.2	0.244444444444444	0.57022694882493	0.0634920634920635	0.0873015873015873
FURIN	-0.144362789235835	0.0285714285714286	0.188571428571428	-0.180460334434581	0.0158730158730159	0.0402930402930404
GLA	0.0679602785891404	0.2	0.244444444444444	0.072135309110581	0.0317460317460317	0.0523809523809523
IFIT2	0.139688814095775	0.685714285714286	0.754285714285715	0.244881113081068	0.19047619047619	0.216748768472906
IL1B	0.381724676079852	0.2	0.244444444444444	0.544288450831425	0.0634920634920635	0.0873015873015873
JUNB	-0.454577089904188	0.114285714285714	0.244444444444444	-0.704051826070682	0.0317460317460317	0.0523809523809523
LCP1	0.488090856408058	0.0571428571428571	0.188571428571428	0.575816280460406	0.0158730158730159	0.0402930402930404
LCP2	0.106436449638153	0.2	0.244444444444444	0.116034528197835	0.0634920634920635	0.0873015873015873
LTBR	-0.303087557919379	0.0571428571428571	0.188571428571428	-0.356349275205742	0.0158730158730159	0.0402930402930404
LYN	0.314553298763911	0.2	0.244444444444444	0.466993457508041	0.0158730158730159	0.0402930402930404
MYD88	-0.171265357681898	0.0571428571428571	0.188571428571428	-0.21519221451391	0.0158730158730159	0.0402930402930404
NPC2	-0.419094974952094	0.0571428571428571	0.188571428571428	-0.506483658743596	0.0158730158730159	0.0402930402930404
PELI1	-0.289797120372405	0.0571428571428571	0.188571428571428	-0.312629614516116	0.111111111111111	0.141025641025641
PLEK	0.621109899538737	0.2	0.244444444444444	0.87534116326354	0.0634920634920635	0.0873015873015873
PTGS2	0.410615243920099	0.2	0.244444444444444	0.492223336560158	0.0317460317460317	0.0523809523809523
PTPRC	0.250278250334775	0.0285714285714286	0.188571428571428	0.316790188589141	0.0158730158730159	0.0402930402930404
RELA	-0.320872319329824	0.114285714285714	0.244444444444444	-0.371965029329939	0.0158730158730159	0.0402930402930404
SAMHD1	-0.00434050311951495	0.885714285714286	0.885714285714286	0.0470145918897815	0.555555555555556	0.591397849462366
SELL	0.511954860248307	0.0285714285714286	0.188571428571428	0.630359239742101	0.0158730158730159	0.0402930402930404
SERPINA1	0.355948848271273	0.114285714285714	0.244444444444444	0.577576704034133	0.0317460317460317	0.0523809523809523
SLC2A3	0.485994425744879	0.2	0.244444444444444	0.620068111289255	0.0158730158730159	0.0402930402930404
VSIR	-0.475146467932766	0.0571428571428571	0.188571428571428	-0.636923017442538	0.0158730158730159	0.0402930402930404

### Sheet: HC
Table S2. Validation of 14 differentially expressed genes (nominal P-value< 0.05) identified in the healthy controls (HC) discovery cohort (2022) using an independent validation cohort (2025) of HCs patients. P-values were calculated using the Wilcoxon test. bTP: basal timepoint; iTP: intermediate timepoint; fTP: final timepoint
Gene	Log2FC bTP vs. iTP	P-value bTP vs. iTP	Adjusted P-value bTP vs. iTP	Log2FC bTP vs. fTP	P-value bTP vs. fTP	Adjusted P-value bTP vs. fTP
CCL20	0.19264516171941	0.161497326203209	0.753654188948309	0.263925643244801	0.0244343891402715	0.279884821061292
CD45R0	-0.0210341010246147	0.86330728095434	1	-0.0758129150576421	0.666474701768819	0.933064582476346
CD45RB	0.231803616690989	0.0399835458658988	0.279884821061292	0.140700465336154	0.222418757712875	0.389232825997531
CXCR4	0.00748419194702077	1	1	0.143614428070705	0.222418757712875	0.389232825997531
CYSTM1	0.297147230722165	4.11353352529823e-05	0.000575894693541752	0.0940380259167535	0.113492389962978	0.389232825997531
HLA.DPA1	0.0357528111917249	0.730440148087207	1	0.11055916664677	0.161497326203209	0.389232825997531
HLA.DQA	0.0451847846993072	1	1	0.216736700031781	0.0399835458658988	0.279884821061292
HLA.DRA	-0.0120465995279648	0.796174413821473	1	-0.00669308085729448	0.86330728095434	1
HLA.DRB	0.0470310481599219	0.796174413821473	1	0.0114032200177929	1	1
IFI16	0.039285510965251	0.86330728095434	1	0.00179600104262168	1	1
IL23A	0.132528652660532	0.489428218839983	1	0.155238428723694	0.222418757712875	0.389232825997531
PSAP	0.0183071613243264	1	1	-0.0781159117747912	0.545701357466063	0.848868778280542
RIPK1	-0.0441078384262781	0.604812834224599	1	0.00522129015534123	1	1
UBA52	0.103444199468517	0.43628136569313	1	0.132976635611678	0.222418757712875	0.389232825997531
