## Supplementary material for "A reproducible buccal transcriptomic response to music exposure in autism spectrum disorder: insights into the oral-brain axis": Table S3

### Sheet: Hoja1
Table S3. Over-representation analysis from the 20 differentially expressed genes validated in the 2025 cohort. GO: Gene Ontology
GO ID	Description	GeneRatio	BgRatio	RichFactor	FoldEnrichment	zScore	P-value	Adjusted P-value	Qvalue	Genes	Count
GO:0032496	response to lipopolysaccharide	7/20	357/18805	0.0196078431372549	18.4362745098039	10.8529469519759	5.25224804337782e-08	4.01712847217045e-05	2.17068482784207e-05	PTGS2/CXCL8/LYN/CARD17P/CSF2RB/RELA/MYD88	7
GO:0071222	cellular response to lipopolysaccharide	6/20	232/18805	0.0258620689655172	24.3168103448276	11.6602167278733	1.10868311099461e-07	4.01712847217045e-05	2.17068482784207e-05	PTGS2/CXCL8/LYN/CARD17P/RELA/MYD88	6
GO:0071216	cellular response to biotic stimulus	6/20	273/18805	0.021978021978022	20.6648351648352	10.6793546092268	2.89515965609672e-07	6.29407709235427e-05	3.40105071179362e-05	PTGS2/CXCL8/LYN/CARD17P/RELA/MYD88	6
GO:0070661	leukocyte proliferation	6/20	344/18805	0.0174418604651163	16.3997093023256	9.40586307684426	1.11981468220957e-06	0.0002028730932603	0.000109623963626831	LYN/PTPRC/CSF2RB/VSIR/JUNB/MYD88	6
GO:0050727	regulation of inflammatory response	6/20	442/18805	0.0135746606334842	12.7635746606335	8.16607097305132	4.77577140225117e-06	0.000727983369174246	0.00039337115189002	PTGS2/LYN/PTPRC/RELA/MYD88/FURIN	6
GO:0002274	myeloid leukocyte activation	5/20	251/18805	0.0199203187250996	18.7300796812749	9.22705886783506	5.35774328739095e-06	0.000727983369174246	0.00039337115189002	CXCL8/LYN/PTPRC/MYD88/LTBR	5
GO:0070663	regulation of leukocyte proliferation	5/20	273/18805	0.0183150183150183	17.220695970696	8.80895074011521	8.06193953536009e-06	0.000973703141659602	0.000526147632834027	LYN/PTPRC/CSF2RB/VSIR/MYD88	5
GO:0043200	response to amino acid	4/20	131/18805	0.0305343511450382	28.7099236641221	10.3845293796333	9.9943113112666e-06	0.00108638163953468	0.000587034285440712	PTGS2/LYN/RELA/MYD88	4
GO:0001101	response to acid chemical	4/20	146/18805	0.0273972602739726	25.7602739726027	9.79991278733154	1.53360000349523e-05	0.00151547563981756	0.000818898375072092	PTGS2/LYN/RELA/MYD88	4
GO:0002366	leukocyte activation involved in immune response	5/20	319/18805	0.0156739811912226	14.737460815047	8.0744853928863	1.71202086471926e-05	0.00152005635773976	0.000821373599592105	LCP1/LYN/PTPRC/JUNB/MYD88	5
GO:0034142	toll-like receptor 4 signaling pathway	3/20	64/18805	0.046875	44.07421875	11.2627782974327	4.11241676426024e-05	0.00284964264125395	0.00153982529784506	LYN/RELA/MYD88	3
GO:0045428	regulation of nitric oxide biosynthetic process	3/20	65/18805	0.0461538461538462	43.3961538461539	11.1720498245659	4.30848157457691e-05	0.00284964264125395	0.00153982529784506	PTGS2/GLA/DDAH2	3
GO:0052548	regulation of endopeptidase activity	3/20	66/18805	0.0454545454545455	42.7386363636364	11.0833624989202	4.51058715794102e-05	0.00284964264125395	0.00153982529784506	LYN/VSIR/FURIN	3
GO:0080164	regulation of nitric oxide metabolic process	3/20	67/18805	0.0447761194029851	42.1007462686567	10.9966400815764	4.7188194611381e-05	0.00284964264125395	0.00153982529784506	PTGS2/GLA/DDAH2	3
GO:0140895	cell surface toll-like receptor signaling pathway	3/20	72/18805	0.0416666666666667	39.1770833333333	10.5900947794635	5.8548724441191e-05	0.00326864415554477	0.00176623583866168	LYN/RELA/MYD88	3
GO:0050854	regulation of antigen receptor-mediated signaling pathway	3/20	73/18805	0.0410958904109589	38.6404109589041	10.5137641701638	6.10165598538168e-05	0.00326864415554477	0.00176623583866168	LYN/PTPRC/RELA	3
GO:0071260	cellular response to mechanical stimulus	3/20	74/18805	0.0405405405405405	38.1182432432432	10.438961858571	6.35516090139136e-05	0.00326864415554477	0.00176623583866168	PTGS2/MYD88/LTBR	3
GO:0071496	cellular response to external stimulus	3/20	75/18805	0.04	37.61	10.3656368880615	6.61547115197654e-05	0.00326864415554477	0.00176623583866168	PTGS2/MYD88/LTBR	3
GO:0007159	leukocyte cell-cell adhesion	5/20	433/18805	0.0115473441108545	10.8573903002309	6.771146368723	7.36821127440837e-05	0.00348045503089655	0.00188068939838307	LYN/SELL/PTPRC/RELA/VSIR	5
GO:0006809	nitric oxide biosynthetic process	3/20	80/18805	0.0375	35.259375	10.0195458158507	8.02202379223777e-05	0.00348045503089655	0.00188068939838307	PTGS2/GLA/DDAH2	3
GO:0009612	response to mechanical stimulus	4/20	223/18805	0.0179372197309417	16.8654708520179	7.77667032845711	8.03392968959518e-05	0.00348045503089655	0.00188068939838307	PTGS2/RELA/MYD88/LTBR	4
GO:0006869	lipid transport	5/20	460/18805	0.0108695652173913	10.2201086956522	6.53266846485941	9.80429246949936e-05	0.00373666593044447	0.00201913483676756	PTGS2/ACSL1/LYN/NPC2/FURIN	5
GO:0150076	neuroinflammatory response	3/20	87/18805	0.0344827586206897	32.4224137931034	9.58526154613206	0.000103002365617446	0.00373666593044447	0.00201913483676756	PTGS2/LYN/PTPRC	3
GO:0046209	nitric oxide metabolic process	3/20	88/18805	0.0340909090909091	32.0539772727273	9.52741243909966	0.000106565449718288	0.00373666593044447	0.00201913483676756	PTGS2/GLA/DDAH2	3
GO:0071347	cellular response to interleukin-1	3/20	88/18805	0.0340909090909091	32.0539772727273	9.52741243909966	0.000106565449718288	0.00373666593044447	0.00201913483676756	CXCL8/RELA/MYD88	3
GO:0050670	regulation of lymphocyte proliferation	4/20	243/18805	0.0164609053497942	15.477366255144	7.41164882384167	0.000111987401054327	0.00375282052213345	0.00202786408884953	LYN/PTPRC/VSIR/MYD88	4
GO:2001057	reactive nitrogen species metabolic process	3/20	90/18805	0.0333333333333333	31.3416666666667	9.4145657160743	0.000113931073809019	0.00375282052213345	0.00202786408884953	PTGS2/GLA/DDAH2	3
GO:0010876	lipid localization	5/20	482/18805	0.0103734439834025	9.75363070539419	6.35254819395764	0.000122141896859784	0.00377273479565282	0.00203862491257858	PTGS2/ACSL1/LYN/NPC2/FURIN	5
GO:0002573	myeloid leukocyte differentiation	4/20	250/18805	16	15044	7.29398498858739	0.000124947978512881	0.00377273479565282	0.00203862491257858	LYN/JUNB/MYD88/LTBR	4
GO:0032637	interleukin-8 production	3/20	105/18805	0.0285714285714286	26.8642857142857	8.67179204759898	0.000179957181804467	0.00501572965696041	0.0027102863008608	PTPRC/RELA/MYD88	3
GO:0032677	regulation of interleukin-8 production	3/20	105/18805	0.0285714285714286	26.8642857142857	8.67179204759898	0.000179957181804467	0.00501572965696041	0.0027102863008608	PTPRC/RELA/MYD88	3
GO:0010950	positive regulation of endopeptidase activity	2/20	20/18805	0.1	94025	13.5813704774674	0.000201848141266545	0.00536099708759218	0.00289685408887468	LYN/VSIR	2
GO:1903039	positive regulation of leukocyte cell-cell adhesion	4/20	285/18805	0.0140350877192982	13.1964912280702	6.76973028228808	0.000206655477045963	0.00536099708759218	0.00289685408887468	LYN/PTPRC/RELA/VSIR	4
GO:0070555	response to interleukin-1	3/20	116/18805	0.0258620689655172	24.3168103448276	8.21939065389867	0.000241507451656436	0.00596633181705786	0.00322395114890649	CXCL8/RELA/MYD88	3
GO:0046651	lymphocyte proliferation	4/20	300/18805	0.0133333333333333	12.5366666666667	6.57250532451709	0.000251395560764938	0.00607259943447749	0.00328137363524761	LYN/PTPRC/VSIR/MYD88	4
GO:0046634	regulation of alpha-beta T cell activation	3/20	123/18805	0.024390243902439	22.9329268292683	7.96291318713773	0.000286984714112825	0.00649900800501335	0.00351178663322273	PTPRC/VSIR/JUNB	3
GO:0046697	decidualization	2/20	25/18805	0.08	75.22	12.1165137579515	0.000317692713881571	0.0070475914283524	0.00380821770882742	PTGS2/JUNB	2
GO:0051251	positive regulation of lymphocyte activation	4/20	337/18805	0.0118694362017804	11.160237388724	6.14106072723512	0.000391163365720828	0.00745261633566512	0.00402707588757191	LYN/PTPRC/VSIR/MYD88	4
GO:0048545	response to steroid hormone	4/20	338/18805	0.0118343195266272	11.1272189349112	6.13034468403595	0.000395577130833113	0.00745261633566512	0.00402707588757191	PTGS2/PTPRC/RELA/JUNB	4
GO:0052372	modulation by symbiont of entry into host	2/20	28/18805	0.0714285714285714	67.1607142857143	11.4314314722389	0.000399527651166182	0.00745261633566512	0.00402707588757191	CXCL8/FURIN	2
GO:1902993	positive regulation of amyloid precursor protein catabolic process	2/20	28/18805	0.0714285714285714	67.1607142857143	11.4314314722389	0.000399527651166182	0.00745261633566512	0.00402707588757191	LYN/RELA	2
GO:1902105	regulation of leukocyte differentiation	4/20	340/18805	0.0117647058823529	11.0617647058824	6.10904717819625	0.000404511834226533	0.00745261633566512	0.00402707588757191	LYN/PTPRC/VSIR/JUNB	4
GO:0001818	negative regulation of cytokine production	4/20	389/18805	0.0102827763496144	9.66838046272493	5.63702072490391	0.000671762873311766	0.0102545110655251	0.00554110025135625	CARD17P/PTPRC/VSIR/FURIN	4
GO:2001236	regulation of extrinsic apoptotic signaling pathway	3/20	165/18805	0.0181818181818182	17.0954545454545	6.77574078965579	0.000677574058164634	0.0102545110655251	0.00554110025135625	PTPRC/RELA/LTBR	3
GO:0050900	leukocyte migration	4/20	395/18805	0.010126582278481	9.52151898734177	5.58500014806079	0.000711416039562247	0.0102545110655251	0.00554110025135625	CXCL8/LYN/SELL/MYD88	4
GO:0002460	adaptive immune response based on somatic recombination of immune receptors built from immunoglobulin superfamily domains	4/20	396/18805	0.0101010101010101	9.49747474747475	5.5764382329136	0.000718183313863521	0.0102545110655251	0.00554110025135625	PTPRC/CSF2RB/JUNB/MYD88	4
GO:0007584	response to nutrient	3/20	169/18805	0.0177514792899408	16.6908284023669	6.68570783020819	0.000726400507861486	0.0102545110655251	0.00554110025135625	PTGS2/ACSL1/RELA	3
GO:0002697	regulation of immune effector process	4/20	414/18805	0.00966183574879227	9.08454106280193	5.42734449688359	0.000847986092998776	0.0116678592796161	0.00630481332302887	LYN/PTPRC/JUNB/MYD88	4
GO:0009615	response to virus	4/20	425/18805	0.00941176470588235	8.84941176470588	5.34064047493594	0.00093504780732929	0.0122307065491979	0.00660895197254871	PTPRC/RELA/NPC2/MYD88	4
GO:0015718	monocarboxylic acid transport	3/20	186/18805	0.0161290322580645	15.1653225806452	6.33489301023693	0.000958873342714687	0.0122307065491979	0.00660895197254871	PTGS2/ACSL1/LYN	3
GO:0001825	blastocyst formation	2/20	45/18805	0.0444444444444444	41.7888888888889	8.93853272161644	0.00103510257999966	0.0122307065491979	0.00660895197254871	JUNB/FURIN	2
GO:0030574	collagen catabolic process	2/20	45/18805	0.0444444444444444	41.7888888888889	8.93853272161644	0.00103510257999966	0.0122307065491979	0.00660895197254871	VSIR/FURIN	2
GO:1990776	response to angiotensin	2/20	45/18805	0.0444444444444444	41.7888888888889	8.93853272161644	0.00103510257999966	0.0122307065491979	0.00660895197254871	PTGS2/RELA	2
GO:0031638	zymogen activation	2/20	46/18805	0.0434782608695652	40.8804347826087	8.83625983276383	0.00108146327186503	0.0122307065491979	0.00660895197254871	VSIR/FURIN	2
GO:0010720	positive regulation of cell development	4/20	447/18805	0.00894854586129754	8.41387024608501	5.1763135945431	0.00112788290766091	0.0122307065491979	0.00660895197254871	LYN/PTPRC/RELA/VSIR	4
GO:0006953	acute-phase response	2/20	48/18805	0.0416666666666667	39.1770833333333	8.64124253693861	0.00117713701299214	0.0122307065491979	0.00660895197254871	PTGS2/SERPINA1	2
GO:0097028	dendritic cell differentiation	2/20	48/18805	0.0416666666666667	39.1770833333333	8.64124253693861	0.00117713701299214	0.0122307065491979	0.00660895197254871	LYN/LTBR	2
GO:1902622	regulation of neutrophil migration	2/20	48/18805	0.0416666666666667	39.1770833333333	8.64124253693861	0.00117713701299214	0.0122307065491979	0.00660895197254871	CXCL8/MYD88	2
GO:0009410	response to xenobiotic stimulus	4/20	453/18805	0.00883002207505519	8.30242825607064	5.13344861292413	0.0011849999430828	0.0122307065491979	0.00660895197254871	PTGS2/ACSL1/LYN/RELA	4
GO:0046631	alpha-beta T cell activation	3/20	201/18805	0.0149253731343284	14.0335820895522	6.06168234959855	0.00119928422299937	0.0122307065491979	0.00660895197254871	PTPRC/VSIR/JUNB	3
GO:0002695	negative regulation of leukocyte activation	3/20	204/18805	0.0147058823529412	13.8272058823529	6.01054042103217	0.00125151902382379	0.0123672834445133	0.006682752299461	LYN/PTPRC/VSIR	3
GO:0016064	immunoglobulin mediated immune response	3/20	205/18805	0.0146341463414634	13.759756097561	5.9937324205768	0.00126924534765267	0.0124294566927789	0.00671634807008242	PTPRC/CSF2RB/MYD88	3
GO:0043410	positive regulation of MAPK cascade	4/20	464/18805	0.00862068965517241	8.10560344827586	5.05688375976966	0.0012949702690413	0.0125550750212091	0.00678422685501831	LYN/PTPRC/MYD88/LTBR	4
GO:0002269	leukocyte activation involved in inflammatory response	2/20	53/18805	0.0377358490566038	35.4811320754717	8.20219656767026	0.00143345333604502	0.0130074995109557	0.00702869774571568	PTPRC/MYD88	2
GO:0050777	negative regulation of immune response	3/20	214/18805	0.014018691588785	13.1810747663551	5.84757282938454	0.00143597050718923	0.0130074995109557	0.00702869774571568	LYN/PTPRC/FURIN	3
GO:0043603	cellular amide metabolic process	4/20	480/18805	0.00833333333333333	7.83541666666667	4.94991953789451	0.00146749601384795	0.0131832079921713	0.00712364311202398	ACSL1/GLA/RELA/FURIN	4
GO:0002443	leukocyte mediated immunity	4/20	483/18805	0.0082815734989648	7.78674948240166	4.93041486206725	0.0015015542485786	0.0133786021984011	0.00722922580420069	LYN/PTPRC/CSF2RB/MYD88	4
GO:0044403	symbiont process	3/20	220/18805	0.0136363636363636	12.8215909090909	5.75493606852208	0.00155443830447345	0.0137371905444117	0.00742299164652275	CXCL8/MYD88/FURIN	3
GO:0060135	maternal process involved in female pregnancy	2/20	59/18805	0.0338983050847458	31.8728813559322	7.7496730911425	0.00177306410991609	0.0146009142990818	0.00788971111110988	PTGS2/JUNB	2
GO:0070542	response to fatty acid	2/20	60/18805	0.0333333333333333	31.3416666666667	7.68080704608593	0.0018330363766211	0.0148694816521428	0.00803483344976097	PTGS2/ACSL1	2
GO:0006909	phagocytosis	3/20	238/18805	0.0126050420168067	11.8518907563025	5.49740258564838	0.00194620962204355	0.0150780988963321	0.00814756130746457	LYN/PTPRC/MYD88	3
GO:0007596	blood coagulation	3/20	241/18805	0.012448132780083	11.704356846473	5.4571744778723	0.00201695201315745	0.0153316562119031	0.00828457286228822	LYN/SERPINA1/GLA	3
GO:0034612	response to tumor necrosis factor	3/20	241/18805	0.012448132780083	11.704356846473	5.4571744778723	0.00201695201315745	0.0153316562119031	0.00828457286228822	PTGS2/CXCL8/RELA	3
GO:0050817	coagulation	3/20	246/18805	0.0121951219512195	11.4664634146341	5.39168792268958	0.00213839969836931	0.0158778053051279	0.00857968852976453	LYN/SERPINA1/GLA	3
GO:0022617	extracellular matrix disassembly	2/20	65/18805	0.0307692307692308	28.9307692307692	7.36019466805749	0.00214722850032548	0.0158778053051279	0.00857968852976453	LCP1/FURIN	2
GO:0007599	hemostasis	3/20	248/18805	0.0120967741935484	11.3739919354839	5.3660211732211	0.00218823023517437	0.0160716639569902	0.00868444147387839	LYN/SERPINA1/GLA	3
GO:0034605	cellular response to heat	2/20	67/18805	0.0298507462686567	28.0671641791045	7.24190895612846	0.00227955772902341	0.016630062090258	0.0089861759999651	PTGS2/LYN	2
GO:0010001	glial cell differentiation	3/20	259/18805	0.0115830115830116	10.8909266409266	5.22993455699118	0.00247528225423949	0.0178187537109823	0.00962849423398838	LYN/RELA/MYD88	3
GO:0050870	positive regulation of T cell activation	3/20	261/18805	0.0114942528735632	10.8074712643678	5.20607125644865	0.00252986418467059	0.0180918576890588	0.009776067971234	LYN/PTPRC/VSIR	3
GO:0042987	amyloid precursor protein catabolic process	2/20	71/18805	0.028169014084507	26.4859154929577	7.02018689879702	0.00255553734707264	0.01815600716515	0.00981073161105284	LYN/RELA	2
GO:0001906	cell killing	3/20	263/18805	0.0114068441064639	10.7252851711027	5.18246586352327	0.00258519075504536	0.0182474178619111	0.00986012605136917	CXCL8/PTPRC/MYD88	3
GO:0014015	positive regulation of gliogenesis	2/20	73/18805	0.0273972602739726	25.7602739726027	6.91606905197747	0.00269915771912793	0.0189289318754326	0.010228387146169	LYN/RELA	2
GO:0070373	negative regulation of ERK1 and ERK2 cascade	2/20	78/18805	0.0256410256410256	24.1089743589744	6.67311157254221	0.0030745112809076	0.0210188286940035	0.0113576782174541	LYN/PTPRC	2
GO:0002437	inflammatory response to antigenic stimulus	2/20	80/18805	25	23.50625	6.5822100671127	0.00323113471211562	0.0219515214504355	0.0118616655878981	LYN/FURIN	2
GO:0043086	negative regulation of catalytic activity	3/20	306/18805	0.00980392156862745	9.21813725490196	4.72927422112351	0.00396130311815457	0.0259393764423736	0.014016532276032	LYN/PTPRC/GLA	3
GO:0031400	negative regulation of protein modification process	3/20	321/18805	0.00934579439252336	8.78738317757009	4.59177501185538	0.00452872904870393	0.0282915429651792	0.0152875427052438	LYN/PTPRC/RELA	3
GO:0051607	defense response to virus	3/20	321/18805	0.00934579439252336	8.78738317757009	4.59177501185538	0.00452872904870393	0.0282915429651792	0.0152875427052438	PTPRC/RELA/MYD88	3
GO:0030217	T cell differentiation	3/20	324/18805	0.00925925925925926	8.70601851851852	4.5653527460754	0.00464784446528177	0.0285996513587802	0.0154540313351081	PTPRC/VSIR/JUNB	3
GO:0019915	lipid storage	2/20	97/18805	0.0206185567010309	19.3865979381443	5.92390500091359	0.00470960220167585	0.0285996513587802	0.0154540313351081	GLA/NPC2	2
GO:0046330	positive regulation of JNK cascade	2/20	97/18805	0.0206185567010309	19.3865979381443	5.92390500091359	0.00470960220167585	0.0285996513587802	0.0154540313351081	MYD88/LTBR	2
GO:0170062	nutrient storage	2/20	97/18805	0.0206185567010309	19.3865979381443	5.92390500091359	0.00470960220167585	0.0285996513587802	0.0154540313351081	GLA/NPC2	2
GO:0051336	regulation of hydrolase activity	3/20	334/18805	0.00898203592814371	8.44535928143712	4.47969254892349	0.00505866081384843	0.0299375202149293	0.0161769585822211	LYN/VSIR/FURIN	3
GO:0034109	homotypic cell-cell adhesion	2/20	101/18805	0.0198019801980198	18.6188118811881	5.79301399824631	0.00509516213409561	0.0299375202149293	0.0161769585822211	LYN/GLA	2
GO:0048661	positive regulation of smooth muscle cell proliferation	2/20	101/18805	0.0198019801980198	18.6188118811881	5.79301399824631	0.00509516213409561	0.0299375202149293	0.0161769585822211	PTGS2/MYD88	2
GO:0002532	production of molecular mediator involved in inflammatory response	2/20	107/18805	0.0186915887850467	17.5747663551402	5.61017289538864	0.00569993223042135	0.0321027271215959	0.0173469440118632	LYN/MYD88	2
GO:0001676	long-chain fatty acid metabolic process	2/20	111/18805	0.018018018018018	16.9414414414414	5.49632592346939	0.00612056560245821	0.0339441571932249	0.0183419742544129	PTGS2/ACSL1	2
GO:0032963	collagen metabolic process	2/20	112/18805	0.0178571428571429	16.7901785714286	5.46878776246713	0.00622788930965235	0.0340186717567442	0.0183822387452315	VSIR/FURIN	2
GO:0015849	organic acid transport	3/20	361/18805	0.00831024930747922	7.81371191135734	4.26524842138105	0.00627581582152261	0.0341090589899754	0.0184310801495243	PTGS2/ACSL1/LYN	3
GO:0009895	negative regulation of catabolic process	3/20	368/18805	0.00815217391304348	7.66508152173913	4.21326491238161	0.00661763113270015	0.0354352957696801	0.0191477219188316	RELA/MYD88/FURIN	3
GO:0042177	negative regulation of protein catabolic process	2/20	118/18805	0.0169491525423729	15.9364406779661	5.31071320257579	0.00688988450515101	0.0363558468791221	0.019645148461289	RELA/FURIN	2
GO:0031640	killing of cells of other organism	2/20	119/18805	0.0168067226890756	15.8025210084034	5.2854931455961	0.00700320943410916	0.0365985031484455	0.0197762695558346	CXCL8/MYD88	2
GO:0141061	disruption of cell in another organism	2/20	119/18805	0.0168067226890756	15.8025210084034	5.2854931455961	0.00700320943410916	0.0365985031484455	0.0197762695558346	CXCL8/MYD88	2
GO:0051092	positive regulation of NF-kappaB transcription factor activity	2/20	120/18805	0.0166666666666667	15.6708333333333	5.26057691340196	0.00711738465415113	0.0370172110959918	0.020002521465708	RELA/MYD88	2
GO:0042633	hair cycle	2/20	121/18805	0.0165289256198347	15.5413223140496	5.23595826374638	0.00723240841603392	0.0372589002285729	0.0201331199608228	PTGS2/RELA	2
GO:0141060	disruption of anatomical structure in another organism	2/20	123/18805	0.016260162601626	15.2886178861789	5.18758963076436	0.00746499458053655	0.0377416237629918	0.020393963162494	CXCL8/MYD88	2
GO:0007259	JAK-STAT cascade	2/20	131/18805	0.0152671755725191	14.3549618320611	5.00488544068	0.00842893274211264	0.0416465904121656	0.0225040405267888	PTPRC/CSF2RB	2
GO:0051209	release of sequestered calcium ion into cytosol	2/20	131/18805	0.0152671755725191	14.3549618320611	5.00488544068	0.00842893274211264	0.0416465904121656	0.0225040405267888	LYN/PTPRC	2
GO:0046683	response to organophosphorus	2/20	135/18805	0.0148148148148148	13.9296296296296	4.91943616291246	0.00893086418437196	0.0427658562485124	0.0231088440291192	PTGS2/RELA	2
GO:0006469	negative regulation of protein kinase activity	2/20	136/18805	0.0147058823529412	13.8272058823529	4.89863985016702	0.0090584078157854	0.0429977698504748	0.0232341602445794	LYN/PTPRC	2
GO:0044409	entry into host	2/20	136/18805	0.0147058823529412	13.8272058823529	4.89863985016702	0.0090584078157854	0.0429977698504748	0.0232341602445794	CXCL8/FURIN	2
GO:0002702	positive regulation of production of molecular mediator of immune response	2/20	141/18805	0.0141843971631206	13.3368794326241	4.7978540565585	0.00970840509906758	0.044906537628453	0.0242655769105474	PTPRC/MYD88	2
GO:0002833	positive regulation of response to biotic stimulus	3/20	425/18805	0.00705882352941176	6.63705882352941	3.8353835185335	0.00981850285856606	0.0451350306873906	0.0243890448105011	LYN/RELA/MYD88	3
GO:0033673	negative regulation of kinase activity	2/20	144/18805	0.0138888888888889	13.0590277777778	4.7398064165105	0.0101081654903707	0.0460979587754789	0.0249093700641236	LYN/PTPRC	2
GO:0014074	response to purine-containing compound	2/20	150/18805	0.0133333333333333	12.5366666666667	4.62874085266833	0.0109294374662557	0.0484910143911018	0.026202475214482	PTGS2/RELA	2
GO:0033157	regulation of intracellular protein transport	2/20	152/18805	0.0131578947368421	12.3717105263158	4.59311970624383	0.0112095901976995	0.0491323570358844	0.026549029415604	PTGS2/LCP1	2
GO:0006816	calcium ion transport	3/20	447/18805	0.00671140939597315	6.31040268456376	3.70768690254879	0.0112586630104395	0.0491492638246898	0.0265581651229138	PTGS2/LYN/PTPRC	3
GO:0032102	negative regulation of response to external stimulus	3/20	448/18805	0.00669642857142857	6.29631696428571	3.70208716991549	0.0113268971591736	0.0491569036510604	0.0265622933591166	LYN/PTPRC/FURIN	3
GO:0001909	leukocyte mediated cytotoxicity	2/20	153/18805	0.0130718954248366	12.2908496732026	4.57555896692198	0.0113508581567766	0.0491569036510604	0.0265622933591166	PTPRC/MYD88	2
GO:0042060	wound healing	3/20	450/18805	0.00666666666666667	6.26833333333333	3.69093865687703	0.0114640931565668	0.0494502748459845	0.0267208186356068	LYN/SERPINA1/GLA	3
