## Supplementary material for "A reproducible buccal transcriptomic response to music exposure in autism spectrum disorder: insights into the oral-brain axis": Table S4

### Sheet: Table S4
Table S4. Ranking of the twenty candidate genes were according to their variable importance across four machine learning algorithms: Random Forest (RF), Elastic Net (GLM), Support Vector Machine (SVM), and Partial Least Squares (PLS) (upper panel). The last column indicates whether each gene was retained after correlation filtering. Diagnostic performance of the different gene signatures containi…
Name	Robust Rank Aggregation Score	RF rank	GLM rank	SVM rank	PLS rank	Selected after correlation filtering (|r|>=0.8)
FURIN	0.047925	3	2	3	10	Yes
MYD88	0.056075	1	1	4	14	No
RELA	0.1024	6	4	5	8	Yes
JUNB	0.1024	8	8	6	5	Yes
CXCL8	0.1088	4	19	2	3	Yes
ACSL1	0.2092	2	10	1	11	No
LTBR	0.25	9	5	10	7	Yes
NPC2	0.505925	7	3	7	15	No
DDAH2	0.5184	10	7	9	12	Yes
PTGS2	0.7168	5	16	8	2	No
SELL	0.741975	20	20	20	1	No
VSIR	0.9604	11	6	14	9	No
CARD17	1	15	14	15	17	No
CSF2RB	1	18	15	19	13	No
GLA	1	13	9	13	19	Yes
LCP1	1	14	17	12	6	No
LYN	1	12	12	11	16	No
PTPRC	1	17	11	16	18	No
SERPINA1	1	19	18	17	4	No
SLC2A3	1	16	13	18	20	Yes
Dataset	Comparison	Number of genes	Genes	AUC	Lower CI	Upper CI	Threshold	Specificity	Sensitivity
ASD discovery	bTP vs. fTP	2	FURIN, JUNB	1.00	1.00	1.00	-1.45661260830821e-13	1.00	1.00
ASD discovery	bTP vs. fTP	3	FURIN, JUNB, RELA	1.00	1.00	1.00	-1.27897692436818e-13	1.00	1.00
ASD discovery	bTP vs. fTP	4	FURIN, RELA, JUNB, CXCL8	1.00	1.00	1.00	-1.00808250635964e-13	1.00	1.00
ASD discovery	bTP vs. fTP	5	FURIN, RELA, JUNB, CXCL8, LTBR	1.00	1.00	1.00	8.61533067109121e-14	1.00	1.00
ASD validation	bTP vs. fTP	2	FURIN, JUNB	1.00	1.00	1.00	17.3282099137505	1.00	1.00
ASD validation	bTP vs. fTP	3	FURIN, JUNB, RELA	1.00	1.00	1.00	20.7293110852897	1.00	1.00
ASD validation	bTP vs. fTP	4	FURIN, RELA, JUNB, CXCL8	1.00	1.00	1.00	-0.243547780577943	1.00	1.00
ASD validation	bTP vs. fTP	5	FURIN, RELA, JUNB, CXCL8, LTBR	1.00	1.00	1.00	1.81917125725386	1.00	1.00
ASD validation	bTP vs. iTP	2	FURIN, JUNB	1.00	1.00	1.00	17.3510867775755	1.00	1.00
ASD validation	bTP vs. iTP	3	FURIN, JUNB, RELA	1.00	1.00	1.00	20.422454387917	1.00	1.00
ASD validation	bTP vs. iTP	4	FURIN, RELA, JUNB, CXCL8	0.88	0.59	1.00	0.14795766735418	1.00	0.75
ASD validation	bTP vs. iTP	5	FURIN, RELA, JUNB, CXCL8, LTBR	0.88	0.59	1.00	2.16839650113612	1.00	0.75
HC discovery	bTP vs. fTP	2	FURIN, JUNB	0.46	0.22	0.69	1.07170685444553	0.461538461538462	0.615384615384615
HC discovery	bTP vs. fTP	3	FURIN, JUNB, RELA	0.75	0.53	0.96	1.48007491566875	0.769230769230769	0.769230769230769
HC discovery	bTP vs. fTP	4	FURIN, RELA, JUNB, CXCL8	0.64	0.42	0.87	-0.696605194973113	0.461538461538462	0.846153846153846
HC discovery	bTP vs. fTP	5	FURIN, RELA, JUNB, CXCL8, LTBR	0.6	0.37	0.83	-0.415805497496842	0.461538461538462	0.769230769230769
HC validation	bTP vs. fTP	2	FURIN, JUNB	0.54	0.26	0.83	15.0612124585557	0.222222222222222	1
HC validation	bTP vs. fTP	3	FURIN, JUNB, RELA	0.42	0.13	0.71	16.5646101979857	0.555555555555556	0.555555555555556
HC validation	bTP vs. fTP	4	FURIN, RELA, JUNB, CXCL8	0.48	0.19	0.77	3.83983528136269	0.777777777777778	0.444444444444444
HC validation	bTP vs. fTP	5	FURIN, RELA, JUNB, CXCL8, LTBR	0.47	0.18	0.76	5.64989410797524	0.777777777777778	0.444444444444444
