## Supplementary material for "A reproducible buccal transcriptomic response to music exposure in autism spectrum disorder: insights into the oral-brain axis": Table S5

### Sheet: Hoja1
Table S5. Co-expression module analysis in ASD individuals and healthy controls (HC).
ASD	Colour	Module-trait correlation	Module-trait P-value	Adjusted P-value	Hub gene
	blue	-0.835512860347546	1.30242190056865e-06	6.51210950284325e-06	EIF3F
	brown	-0.453949886607307	0.0338251020864011	0.0563751701440018	BCL2L1
	turquoise	0.624600318476898	0.00188723912182446	0.00471809780456115	FPR1
	yellow	0.113394290418886	0.615353854029029	0.615353854029029	GBP4
	grey	0.195362893423843	0.383598797431005	0.479498496788757	-
HC	Colour	Module-trait correlation	Module-trait P-value	Adjusted P-value	Hub gene
	brown	-0.35401711	0.076008004	0.15201601	CD4
	blue	-0.05147328	0.802803639	0.80280364	RNF114
	turquoise	0.55500116	0.003251889	0.01300756	IFITM2
	grey	0.26862233	0.184545321	0.24606043	-
